# Co-expression of calcium channels and delayed rectifier potassium channels protects the heart from proarrhythmic events

**DOI:** 10.1101/659821

**Authors:** Sara Ballouz, Melissa M Mangala, Matthew D Perry, Stewart Heitmann, Jesse A Gillis, Adam P Hill, Jamie I Vandenberg

**Affiliations:** Stanley Institute for Cognitive Genomics, Cold Spring Harbor Laboratory, Woodbury, NY 11797, USA; Victor Chang Cardiac Research Institute, Darlinghurst, NSW 2010, Australia; University of NSW, Sydney. Kensington, NSW 2052, Australia

**Keywords:** Ion channels, calcium channels, potassium channels, co-expression, gene modules, meta-analysis, cardiac action potential, early afterdepolarization, arrhythmia, drug-induced long QT syndrome

## Abstract

Cardiac electrical activity is controlled by the carefully orchestrated activity of more than a dozen different ion conductances. Yet, there is considerable variability in cardiac ion channel expression levels both within and between subjects. In this study we tested the hypothesis that variations in ion channel expression between individuals are not random but rather there are modules of co-expressed genes and that these modules make electrical signaling in the heart more robust.

Meta-analysis of 3653 public RNA-Seq datasets identified a strong correlation between expression of *CACNA1C* (L-type calcium current, *I*_CaL_) and *KCNH2* (rapid delayed rectifier K^+^ current, *I*_Kr_), which was verified in mRNA extracted from human induced pluripotent stem cell-derived cardiomyocytes (hiPSC-CM). *In silico* modeling, validated with functional measurements in hiPSC-CM, indicates that the co-expression of *CACNA1C* and *KCNH2* limits the variability in action potential duration and reduces susceptibility to early afterdepolarizations, a surrogate marker for pro-arrhythmia.

**Impact Statement:** Coexpressed levels of potassium and calcium ion channel genes in the heart encode more robust cardiac electrophysiology and provide insights into genetic basis of arrhythmic risk
