## Supplementary material for "Co-expression of calcium channels and delayed rectifier potassium channels protects the heart from proarrhythmic events": Figure 2 source data 1

### Sheet: Metadata
# Use this template for non-Affymetrix single channel submissions if you used an array already represented in GEO (for example, a commercial array).
# An accompanying matrix table example is included in the second worksheet. Click on the Matrix tab below.
# Most fields in this template must be completed. Incomplete submissions will be returned.
# Field names (in blue on this page) should not be edited. Hover over cells containing field names to view field content guidelines or,
# CLICK HERE for Field Content Guidelines Web page.
# If you are submitting data associated with Copy Number Variation detection, consider submitting your Copy Number Variation calls to dbVar (http://www.ncbi.nlm.nih.gov/dbvar). This will allow users to easily see your results (with links to the raw data) and to view your results in the context of other CNV and structural variation studies. dbVar submission instructions are at http://www.ncbi.nlm.…
SERIES
# This section describes the overall experiment.
title	Co-expression of calcium channels and delayed rectifier potassium channels protects the heart from proarrhythmic events
summary	Analysis of rhythmonome gene expression in cardiac myocytes derived from human induced pluripotent stem cells
summary	Cardiac electrical activity is controlled by the carefully orchestrated activity of more than a dozen different ion conductances. Yet, there is considerable variability in cardiac ion channel expression levels both within and between subjects. In this study we tested the hypothesis that variations in ion channel expression between individuals are not random but rather there are modules of co-expr…
overall design	10 samples derived from iPS cells derived from 10 control subjects. Total RNA was obtained from 40,000 hiPSC-CMs lysed using QIAzol Lysis reagent (Qiagen). The RNA was purified using miRNeasy® Mini Kit (Qiagen), and all samples had RIN values >7.5, and were analysed using Agilent Bioanalyzer pico-chip. RNA samples were hybridised with probes designed to detect 35 known rhythmonome genes using nCo…
contributor	Melissa Mangala
contributor	Matthew Perry
contributor	Adam Hill
contributor	Jamie Vandenberg
SAMPLES
# The Sample names in the first column are arbitrary but they must match the column headers of the Matrix table (see next worksheet).
# CLICK HERE to find the platform accession number (GPLxxxx).
Sample name	title	raw data file	source name	organism	characteristics: Tag	molecule	label	description	platform
iPSC1	iPSC1	20170321_207220730918_Hill3270A1_01.RCC	iPSC-derived cardiac myocytes	Homo sapiens	cardiac myocytes	mRNA		Total RNA	Nanostrongs
iPSC2	iPSC2	20170321_207220730918_Hill3270A1_02.RCC	iPSC-derived cardiac myocytes	Homo sapiens	cardiac myocytes	mRNA		Total RNA	Nanostrongs
iPSC3	iPSC3	20170321_207220730918_Hill3270A1_03.RCC	iPSC-derived cardiac myocytes	Homo sapiens	cardiac myocytes	mRNA		Total RNA	Nanostrongs
iPSC6	iPSC6	20170321_207220730918_Hill3270A1_06.RCC	iPSC-derived cardiac myocytes	Homo sapiens	cardiac myocytes	mRNA		Total RNA	Nanostrongs
iPSC7	iPSC7	20170321_207220730918_Hill3270A1_07.RCC	iPSC-derived cardiac myocytes	Homo sapiens	cardiac myocytes	mRNA		Total RNA	Nanostrongs
iPSC8	iPSC8	20170321_207220730918_Hill3270A1_08.RCC	iPSC-derived cardiac myocytes	Homo sapiens	cardiac myocytes	mRNA		Total RNA	Nanostrongs
15-C1a	15-C1a	20180309_207220720918_MAN4609A1_01.RCC	iPSC-derived cardiac myocytes	Homo sapiens	cardiac myocytes	mRNA		Total RNA	Nanostrongs
273-C1a	273-C1a	20180309_207220720918_MAN4609A2_02.RCC	iPSC-derived cardiac myocytes	Homo sapiens	cardiac myocytes	mRNA		Total RNA	Nanostrongs
422-C1a	422-C1a	20180309_207220720918_MAN4609A3_03.RCC	iPSC-derived cardiac myocytes	Homo sapiens	cardiac myocytes	mRNA		Total RNA	Nanostrongs
15-C1b	15-C1b	20180309_207220720918_MAN4609A4_04.RCC	iPSC-derived cardiac myocytes	Homo sapiens	cardiac myocytes	mRNA		Total RNA	Nanostrongs
273-C1b	273-C1b	20180309_207220720918_MAN4609A5_05.RCC	iPSC-derived cardiac myocytes	Homo sapiens	cardiac myocytes	mRNA		Total RNA	Nanostrongs
422-C1b	422-C1b	20180309_207220720918_MAN4609A6_06.RCC	iPSC-derived cardiac myocytes	Homo sapiens	cardiac myocytes	mRNA		Total RNA	Nanostrongs
274-C1a	274-C1a	20180309_207220720918_MAN4609A7_07.RCC	iPSC-derived cardiac myocytes	Homo sapiens	cardiac myocytes	mRNA		Total RNA	Nanostrongs
273-C1c	273-C1c	20180309_207220720918_MAN4609A8_08.RCC	iPSC-derived cardiac myocytes	Homo sapiens	cardiac myocytes	mRNA		Total RNA	Nanostrongs
274-C1b	274-C1b	20180309_207220720918_MAN4609A9_09.RCC	iPSC-derived cardiac myocytes	Homo sapiens	cardiac myocytes	mRNA		Total RNA	Nanostrongs
273-C1d	273-C1d	20180309_207220720918_MAN4609A10_10.RCC	iPSC-derived cardiac myocytes	Homo sapiens	cardiac myocytes	mRNA		Total RNA	Nanostrongs
PROTOCOLS
# This section includes protocols and fields which are common to all Samples.
# Protocols which are applicable to specific Samples or specific channels should be included in additional columns of the SAMPLES section instead.
growth protocol	HiPSC colonies were maintained on Matrigel® (Corning) coated plates in chemically defined medium (mTeSR1™, StemCell technologies), and passaged using Dispase (StemCell technologies). For differentiation, hiPSCs were dissociated by incubating at 37°C for 7 minutes with TrypLE™ Express (ThermoFisher) and seeded at 125000 cells/cm2 on a Matrigel® coated 12 well plate, in mTeSR™1 medium supplemented …
treatment protocol	Control cell lines
extract protocol	Total RNA was obtained from 40,000 hiPSC-CMs lysed using QIAzol Lysis reagent (Qiagen). The RNA was purified using miRNeasy® Mini Kit (Qiagen), and all samples had RIN values >7.5, and were analysed using Agilent Bioanalyzer pico-chip
label protocol	N/A
hyb protocol	RNA samples (100ng input) were hybridized to the reporter CodeSet and the capture ProbeSet provided by NanoString following the manufacturer’s protocol. The reporter probes are molecular barcodes provided by NanoString. The samples were placed in a pre-heated 65°C thermal cycler and incubated for 20h to allow the hybridization.
scan protocol	Scanning was conducted using the nCounter Digital Analyser according to the manufacture's instructions using the nCounter® MAX Analysis System. The images are processed, and each lane generates one RRC (Reporter Code Count) file that contains the number of reporters counted
data processing	Data is analysed using nSolverAnalysisSoftware3.0.22
value definition	normalised mRNA count. Where rerplicate smaples were obtaind counts are averaged across the samples

### Sheet: Matrix
# Example of a matrix table for a single channel (non-Affymetrix) submission. Only column headers are shown.
# The identifiers in the ID_REF column must match the identifiers in the ID column of the referenced platform (GPLxxxx).
# The Matrix table should include normalized (scaled) signal count data.
# Values that should be disregarded may either be left blank or labeled as "null".
ID_REF	HUGO Gene	Accession	Position	Target Sequence		iPSC1	iPSC2	iPSC3	iPSC6	iPSC7	iPSC8	15-C1a	273-C1a	422-C1a	15-C1b	273-C1b	422-C1b	274-C1a	273-C1c	274-C1b	273-C1d
ATP1A1	ATP1A1	NM_000701.7	1551-1650	GAATCAGAGTGGTGTCTCTTTTGACAAGACTTCAGCTACCTGGCTTGCTCTGTCCAGAATTGCAGGTCTTTGTAACAGGGCAGTGTTTCAGGCTAACCAG		4772	2259	3765	2531	2499	2186	2834.26	3532.03	2895.52	2237.72	2876.87	2727.6	2707.44	2395.53	4731.33	2852.6
ATP1A2	ATP1A2	NM_000702.3	4041-4140	GGGTCCTCTTAGTCCACAAGGTCCGGATGTCACTCATGTACTTAATAACACTTCACCTTCTGTAATACTAAGTCCTCAGAGCTCCATGCTGTTCTGAAAG		1120	52	419	310	269	605	334.13	535.81	132.4	244.54	156.96	218.18	390.63	443.7	89.6	83.8
ATP1A3	ATP1A3	NM_152296.4	2626-2725	CCATCTCACTGGCGTACGAGGCTGCCGAAAGCGACATCATGAAGAGACAGCCCAGGAACCCGCGGACGGACAAATTGGTCAATGAGAGACTCATCAGCAT		963	203	702	225	330	1119	159.03	214.14	94.06	38.09	114.37	29.18	264.3	300.69	157.15	41.17
ATP2A2	ATP2A2	NM_001681.3	1397-1496	CTTCAATGACCCGGTTCATGGAGGGTCCTGGATCAGAGGTGCTATTTACTACTTTAAAATTGCAGTGGCCCTGGCTGTAGCAGCCATTCCTGAAGGTCTG		2215	2899	1506	1204	1000	870	857.2	1104.08	1083.8	1008.88	813.44	1687.3	1126.92	1080.96	1014.78	826.86
CACNA1C	CACNA1C	NM_199460.2	4786-4885	TGAAACACCCTGTGGTAGCAGCTTTGCTGTCTTCTACTTCATCAGCTTCTACATGCTCTGTGCCTTCCTGATCATCAACCTCTTTGTAGCTGTCATCATG		896	533	992	696	494	602	409.49	453.6	309.74	394.46	290.12	718.48	491.2	287.65	240.04	174.87
CACNA1G	CACNA1G	NM_198397.1	1381-1480	TTTGACAACATTGGCTATGCCTGGATCGCCATCTTCCAGGTCATCACGCTGGAGGGCTGGGTCGACATCATGTACTTTGTGATGGATGCTCATTCCTTCT		54	14	91	27	118	113	95.86	49.74	96.46	79.87	158.43	81.6	89.74	104.58	36.41	16.95
CACNA1H	CACNA1H	NM_021098.2	3330-3429	GACACGGACGAGGACAAGACGTCGGTCCACTTCGAGGAGGACTTCCACAAGCTCAGAGAACTCCAGACCACAGAGCTGAAGATGTGTTCCCTGGCCGTGA		451	94	392	248	435	429	464.9	533.42	439.15	165.89	331.73	145.13	454	336.1	382.82	230.09
CACNA2D1	CACNA2D1	NM_000722.2	2909-3008	TCTTATGATTATCAGTCAGTATGTGAGCCCGGTGCTGCACCAAAACAAGGAGCAGGACATCGCTCAGCATATGTGCCATCAGTAGCAGACATATTACAAA		864	1603	1060	528	720	821	374.02	342.81	587.73	679.55	699.86	742.3	386.54	424.6	370.84	302.75
CACNB2	CACNB2	NM_000724.3	2611-2710	TCTTTTGTAAGTGCTACATAAATTGGCCTGGTATGGCTGCAGTCCTCCGGTTGCATACTGGACTCTTCAAAAACTGTTTTGGGTAGCTGCCACTTGAACA		1395	471	788	932	726	511	647.75	801.48	292.97	608.28	407.12	1074.24	734.45	926.3	374.67	310.5
CALM1	CALM1	NM_006888.3	1684-1783	ACCTTGCCTGAAAACAAGCAGATACCGATTGCTTCATCCTATTTATGGACATGTAGGTCTAGTTGCATTTTCACTGGGGGGAGGGGGGAAGGTGAATTAT		426	1007	998	435	837	746	270.96	199.85	388.83	544.38	477.61	291.24	177.63	198.68	557.22	260.12
CASQ2	CASQ2	NM_001232.3	598-697	GGAAGCCTGTATATTCTTAAGGGTGATCGCACAATAGAGTTTGATGGCGAGTTTGCAGCTGATGTCTTGGTGGAGTTCCTCTTGGATCTAATTGAAGACC		143	287	557	153	90	190	2.77	10.42	3	124.11	2.75	64.12	6.34	1	2.4	14.05
GATA4	GATA4	NM_002052.3	2141-2240	GACTTCTTTCCCAAGATGTCCTTGTCCCCTGCGTTCCCCACTGTGGCCTAGACCGTGGGTTTTGCATTGTGTTTCTAGCACCGAGGATCTGAGAACAAGC		3445	2277	2534	2152	1251	1488	2109.49	1201.77	2406.64	1873.99	1159.55	2051.01	1191.52	1242.6	482.48	806.52
HCN1	HCN1	NM_021072.2	1451-1550	TTTGCTAATGCGGATCCTAATTTTGTGACTGCCATGCTGAGCAAGTTGAGATTTGAGGTGTTTCAACCTGGAGATTATATCATACGAGAAGGAGCCGTGG		328	36	215	211	219	143	202.25	158.15	156.37	180.64	75.7	175.3	185.4	100.85	46	98.33
HCN2	HCN2	NM_001194.3	2075-2174	GCAGCATGACCTCAACTCGGGCGTATTCAACAACCAGGAGAACGCCATCATCCAGGAGATCGTCAAGTACGACCGCGAGATGGTGCAGCAGGCCGAGCTG		67	100	72	52	99	86	39.34	56.89	41.34	183.1	49.26	111.77	28.82	83.15	26.83	66.36
HCN4	HCN4	NM_005477.2	4911-5010	GGTGGGAGTGGCCAGTGTTGGCGGTTCTTAGAGCAGATGTGTCATTGTGTTCATTTAGAGAAACAGCTGCCATCAGCCCGTTAGCTGTAACTTGGAGCTC		401	99	313	212	108	163	432.76	245.12	451.13	131.49	162.35	97.48	409.44	218.71	125.53	55.71
KCNA4	KCNA4	NM_002233.3	657-756	CTGGAGAATCATCCTGATAGACTTTGAGTAGAAATGGCTGGACATACTTCAAACCACATCTTAACATGGTTCGAGCCATCACTAGAAGGCAAGTGCTAAC		105	39	26	64	44	25	260.98	229.63	309.74	1023.63	142.76	426.24	119.99	144.64	65.64	143.87
KCNA5	KCNA5	NM_002234.2	2331-2430	TATTTGTAGCCAGTCTCCTATACCCAGCAGAGGGATAACCCAAACAAAAATGACTCTAAATAGCCCAGATCCCAAGAGATTATGTAACTCCTCCATCCAT		207	292	261	77	88	136	347.43	116.45	664.42	691.84	134.93	132.42	110.59	220.57	33.06	108.02
KCND3	KCND3	NM_004980.4	1011-1110	CACCAGCACGCTGGCCCTGGTCTTCTACTACGTGACTGGCTTCTTCATCGCTGTCTCGGTCATCACCAACGTGGTGGAGACGGTGCCGTGCGGCACGGTC		30	12	29	12	15	25	11.64	8.04	2.4	20.89	6.67	16.48	11.65	7.69	11.02	2.42
KCNE1	KCNE1	NM_001127670.1	1511-1610	CTTGTCACTTCTGTGCTCACTCTTGTGGCTCTATCCTCCTCCTGCCCTTCCGCCTTCCACTCCTCCCTTGCACCCATCCTGCACACATCTCCCTGAAAAC		47	106	58	30	31	41	33.8	24.72	17.37	52.84	21.36	59.36	30.46	24.46	9.1	20.83
KCNE2	KCNE2	NM_172201.1	66-165	GCAAGAAGGTTCAGAACAGCCTGGCTTTGGAAAGGAATTTCATCCTGCCCACACACTGCATAGCAGGAGGGAAGCATGTCTACTTTATCCAATTTCACAC		25	3	17	10	8	14	12.74	11.62	5.39	2.46	8.14	1.59	7.56	17	1	10.17
KCNH2	KCNH2	NM_000238.3	2125-2224	AGCAGCCACACATGGACTCACGCATCGGCTGGCTGCACAACCTGGGCGACCAGATAGGCAAACCCTACAACAGCAGCGGCCTGGGCGGCCCCTCCATCAA		887	643	919	555	501	616	491.49	572.74	458.32	446.07	439.92	683.54	606.49	512.18	274.06	179.71
KCNIP2	KCNIP2	NM_014591.4	766-865	CAATGAGGAGAACTTCAAGCAGATTTACTCCCAGTTCTTTCCTCAAGGAGACTCCAGCACCTATGCCACTTTTCTCTTCAATGCCTTTGACACCAACCAT		688	28	542	319	176	567	216.66	1079.06	122.82	119.2	86.47	73.65	202.16	144.64	81.45	46.99
KCNJ12	KCNJ12	NM_021012.4	2728-2827	TGTCGTTGGGGTGGTGGGTGGGGCTGGGAAGAAACTGGTTTGAGCTTTTAGAGTTTGCCTTTGTACCTTAGAGATGTGTCTCAGGGCCAGGCATGGGACC		99	69	109	98	129	72	49.32	48.55	36.55	192.93	22.83	126.07	73.38	55.67	24.91	43.11
KCNJ2	KCNJ2	NM_000891.2	621-720	CGCTGGCGGTGGATGCTGGTTATCTTCTGCCTGGCTTTCGTCCTGTCATGGCTGTTTTTTGGCTGTGTGTTTTGGTTGATAGCTCTGCTCCATGGGGACC		134	74	119	202	83	71	10.53	17.57	10.18	119.2	16.46	164.18	11.24	12.34	17.73	93.49
KCNK1	KCNK1	NM_002245.3	721-820	GTGCTCCTTGGGTTTGTCACTGTGTCCTGCTTCTTCTTCATCCCGGCCGCTGTCTTCTCAGTCCTGGAGGATGACTGGAACTTCCTGGAATCCTTTTATT		88	163	332	209	128	231	85.89	89.05	118.03	192.93	112.41	126.07	42.72	60.79	147.09	101.24
KCNQ1	KCNQ1	NM_181798.1	836-935	CAGACGTGGGTCGGGAAGACCATCGCCTCCTGCTTCTCTGTCTTTGCCATCTCCTTCTTTGCGCTCCCAGCGGGGATTCTTGGCTCGGGGTTTGCCCTGA		104	61	57	85	37	51	39.34	60.46	24.56	222.42	38.49	249.95	96.69	66.38	62.29	90.58
MYL2	MYL2	NM_000432.3	721-820	GTGGCTATGGGTACTTCGTGGCCGCACATCCTACAGTTGGAAATCCATCCAGAGGCCATGTTCCAATAAACAGGAGGTCGTGTATTTGGTCACGACATTT		8689	41585	4161	4821	10020	1385	437.19	171.26	338.5	5621.96	147.66	1706.36	898.39	1923.18	355.51	431.6
MYL7	MYL7	XM_005249817.2	339-438	ACCGTCTTCCTCACGCTCTTTGGGGAGAAGCTCAATGGGACAGACCCCGAGGAAGCCATCCTGAGTGCCTTCCGCATGTTTGACCCCAGCGGCAAAGGGG		77359	51071	48862	39624	21657	24836	11943.8	17284.9	12948.6	11790.8	5649.16	7514.54	16377.7	5286.95	2320.39	2986.3
NKX2-5	NKX2-5	NM_004387.3	219-318	GCGCTGCCACCATGTTCCCCAGCCCTGCTCTCACGCCCACGCCCTTCTCAGTCAAAGACATCCTAAACCTGGAACAGCAGCAGCGCAGCCTGGCTGCCGC		4119	1516	2244	2346	1974	1400	1142.02	1368.55	530.22	1043.29	560.34	2583.07	1220.14	1458.28	463.79	540.1
PLN	PLN	NM_002667.3	213-312	TGGAGAAAGTCCAATACCTCACTCGCTCAGCTATAAGAAGAGCCTCAACCATTGAAATGCCTCAACAAGCACGTCAAAAGCTACAGAATCTATTTATCAA		11087	38734	13865	11619	8187	7558	3139.02	2173.9	3010.55	23339.4	1972.19	17672.9	4856.22	13668.2	7748.36	17698.3
RYR2	RYR2	NM_001035.2	1184-1283	AATACGGTGACTCAGTATGCTATATACAACATGTAGACACAGGCCTATGGCTTACTTACCAGTCTGTGGACGTGAAATCCGTGAGAATGGGATCTATACA		6942	1167	3146	3163	2255	1974	2136.09	2578.96	1735.63	2156.62	1168.36	4052.18	2711.93	2680.16	1202.6	1155.28
SCN10A	SCN10A	NM_006514.2	5721-5820	CAAATCTGAAACTGCTTCTGCCACATCATTCCCACCGTCCTATGAGAGTGTCACTAGAGGCCTTAGTGATAGAGTCAACATGAGGACATCTAGCTCAATA		1	5	2	1	4	1	1.11	3.28	2.4	60.21	1	21.24	1	1	1	1.45
SCN1B	SCN1B	NM_001037.4	436-535	GCAGGATCTGTCTATCTTCATCACCAATGTCACCTACAACCACTCGGGCGACTACGAGTGCCACGTCTACCGCCTGCTCTTCTTCGAAAACTACGAGCAC		30	94	52	19	67	24	74.8	49.74	48.53	173.27	31.15	141.95	26.78	67.31	61.33	160.33
SCN5A	SCN5A	NM_198056.2	8341-8440	TGGCTGTCACCTTTTTAATTTCCAGAACTGCACAATGACCAGCAGGAGGGAAGGACAGACATCAAGTGCCAGATGTTGTCTGAACTAATCGAGCACTTCT		313	604	53	313	152	37	53.75	50.93	36.55	183.1	56.6	284.89	158.42	131.6	308.08	59.58
SLC8A1	SLC8A1	NM_021097.2	2759-2858	CTCTCTTCACCATTTTTGCTTTCATCAATGTGGGGGTGCTGCTGTATCGGCGGAGGCCAGAAATCGGAGGTGAGCTGGGTGGGCCCCGGACTGCCAAGCT		1510	671	1012	802	545	692	315.29	436.92	269	524.72	144.72	594.6	442.55	477.71	186.38	219.43
GAPDH	GAPDH	NM_002046.3	973-1072	CACTCCTCCACCTTTGACGCTGGGGCTGGCATTGCCCTCAACGACCACTTTGTCAAGCTCATTTCCTGGTATGACAACGAATTTGGCTACAGCAACAGGG		115019	106214	82135	88641	74911	73533	55188.6	55188.6	55188.6	55188.6	55188.6	55188.6	55188.6	55188.6	55188.6	55188.6
HPRT1	HPRT1	NM_000194.1	241-340	TGTGATGAAGGAGATGGGAGGCCATCACATTGTAGCCCTCTGTGTGCTCAAGGGGGGCTATAAATTCTTTGCTGACCTGCTGGATTACATCAAAGCACTG		751	714	959	531	1026	720	442.73	445.26	575.75	753.28	512.37	658.12	350.98	305.82	686.1	401.56
