## Supplementary material for "Co-expression of calcium channels and delayed rectifier potassium channels protects the heart from proarrhythmic events": Figure 8 source data 2

### Sheet: Metadata Template
# Use this template for non-Affymetrix single channel submissions if you used an array already represented in GEO (for example, a commercial array).
# An accompanying matrix table example is included in the second worksheet. Click on the Matrix tab below.
# Most fields in this template must be completed. Incomplete submissions will be returned.
# Field names (in blue on this page) should not be edited. Hover over cells containing field names to view field content guidelines or,
# CLICK HERE for Field Content Guidelines Web page.
# If you are submitting data associated with Copy Number Variation detection, consider submitting your Copy Number Variation calls to dbVar (http://www.ncbi.nlm.nih.gov/dbvar). This will allow users to easily see your results (with links to the raw data) and to view your results in the context of other CNV and structural variation studies. dbVar submission instructions are at http://www.ncbi.nlm.…
SERIES
# This section describes the overall experiment.
title	Co-expression of calcium channels and delayed rectifier potassium channels protects the heart from proarrhythmic events
summary	Analysis of rhythmonome gene expression in cardiac myocytes derived from human induced pluripotent stem cells
summary	Cardiac electrical activity is controlled by the carefully orchestrated activity of more than a dozen different ion conductances. Yet, there is considerable variability in cardiac ion channel expression levels both within and between subjects. In this study we tested the hypothesis that variations in ion channel expression between individuals are not random but rather there are modules of co-expr…
overall design	Duplicate samples (a,b) from 6 samples derived from iPS cells. Total RNA was obtained from 40,000 hiPSC-CMs lysed using QIAzol Lysis reagent (Qiagen). The RNA was purified using miRNeasy® Mini Kit (Qiagen), and all samples had RIN values >7.5, and were analysed using Agilent Bioanalyzer pico-chip. RNA samples were hybridised with probes designed to detect 35 known rhythmonome genes using nCounter…
contributor	Melissa Mangala
contributor	Matthew Perry
contributor	Adam Hill
contributor	Jamie Vandenberg
SAMPLES
# The Sample names in the first column are arbitrary but they must match the column headers of the Matrix table (see next worksheet).
# CLICK HERE to find the platform accession number (GPLxxxx).
Sample name	title	raw data file	source name	organism	characteristics: Tag	molecule	label	description	platform
iPSC142a	iPSC142	20202122_207220710918_MAN7806A1_01.RCC	iPSC-derived cardiac myocytes	Homo sapiens	cardiac myocytes	mRNA		Total RNA	Nanostrongs
iPSC142b	iPSC142	20202122_207220710918_MAN7806A2_02.RCC	iPSC-derived cardiac myocytes	Homo sapiens	cardiac myocytes	mRNA		Total RNA	Nanostrongs
iPSC273a	iPSC273	20202122_207220710918_MAN7806A3_03.RCC	iPSC-derived cardiac myocytes	Homo sapiens	cardiac myocytes	mRNA		Total RNA	Nanostrongs
iPSC273b	iPSC273	20202122_207220710918_MAN7806A4_04.RCC	iPSC-derived cardiac myocytes	Homo sapiens	cardiac myocytes	mRNA		Total RNA	Nanostrongs
iPSC274a	iPSC274	20202122_207220710918_MAN7806A5_05.RCC	iPSC-derived cardiac myocytes	Homo sapiens	cardiac myocytes	mRNA		Total RNA	Nanostrongs
iPSC274b	iPSC274	20202122_207220710918_MAN7806A6_06.RCC	iPSC-derived cardiac myocytes	Homo sapiens	cardiac myocytes	mRNA		Total RNA	Nanostrongs
iPSC8a	iPSC8	20202122_207220710918_MAN7806A7_07.RCC	iPSC-derived cardiac myocytes	Homo sapiens	cardiac myocytes	mRNA		Total RNA	Nanostrongs
iPSC8b	iPSC8	20202122_207220710918_MAN7806A8_08.RCC	iPSC-derived cardiac myocytes	Homo sapiens	cardiac myocytes	mRNA		Total RNA	Nanostrongs
iPSC15a	iPSC15	20202122_207220710918_MAN7806A9_09.RCC	iPSC-derived cardiac myocytes	Homo sapiens	cardiac myocytes	mRNA		Total RNA	Nanostrongs
iPSC15b	iPSC15	20202122_207220710918_MAN7806A10_10.RCC	iPSC-derived cardiac myocytes	Homo sapiens	cardiac myocytes	mRNA		Total RNA	Nanostrongs
iPSC479a	iPSC479	20202122_207220710918_MAN7806A11_11.RCC	iPSC-derived cardiac myocytes	Homo sapiens	cardiac myocytes	mRNA		Total RNA	Nanostrongs
iPSC479b	iPSC479	20202122_207220710918_MAN7806A12_12.RCC	iPSC-derived cardiac myocytes	Homo sapiens	cardiac myocytes	mRNA		Total RNA	Nanostrongs
PROTOCOLS
# This section includes protocols and fields which are common to all Samples.
# Protocols which are applicable to specific Samples or specific channels should be included in additional columns of the SAMPLES section instead.
growth protocol	HiPSC colonies were maintained on Matrigel® (Corning) coated plates in chemically defined medium (mTeSR1™, StemCell technologies), and passaged using Dispase (StemCell technologies). For differentiation, hiPSCs were dissociated by incubating at 37°C for 7 minutes with TrypLE™ Express (ThermoFisher) and seeded at 125000 cells/cm2 on a Matrigel® coated 12 well plate, in mTeSR™1 medium supplemented …
treatment protocol	Lines were exposed to cisparide (200nM) for 5 minutes followed by nifedipine (50nM) for 5 minutes
extract protocol	Total RNA was obtained from 40,000 hiPSC-CMs lysed using QIAzol Lysis reagent (Qiagen). The RNA was purified using miRNeasy® Mini Kit (Qiagen), and all samples had RIN values >7.5, and were analysed using Agilent Bioanalyzer pico-chip
label protocol	N/A
hyb protocol	RNA samples (100ng input) were hybridized to the reporter CodeSet and the capture ProbeSet provided by NanoString following the manufacturer’s protocol. The reporter probes are molecular barcodes provided by NanoString. The samples were placed in a pre-heated 65°C thermal cycler and incubated for 20h to allow the hybridization.
scan protocol	Scanning was conducted using the nCounter Digital Analyser according to the manufacture's instructions using the nCounter® MAX Analysis System. The images are processed, and each lane generates one RRC (Reporter Code Count) file that contains the number of reporters counted
data processing	Data is analysed using nSolverAnalysisSoftware3.0.22
value definition	mRNA count averaged between the duplicate samples

### Sheet: Matrix
# Example of a matrix table for a single channel (non-Affymetrix) submission. Only column headers are shown.
# The identifiers in the ID_REF column must match the identifiers in the ID column of the referenced platform (GPLxxxx).
# The Matrix table should include normalized (scaled) signal count data.
# Values that should be disregarded may either be left blank or labeled as "null".
ID_REF	HUGO Gene	Accession	Position	Target Sequence	20202122_207220710918_MAN7806A1_01.RCC	20202122_207220710918_MAN7806A2_02.RCC	20202122_207220710918_MAN7806A3_03.RCC	20202122_207220710918_MAN7806A4_04.RCC	20202122_207220710918_MAN7806A5_05.RCC	20202122_207220710918_MAN7806A6_06.RCC	20202122_207220710918_MAN7806A7_07.RCC	20202122_207220710918_MAN7806A8_08.RCC	20202122_207220710918_MAN7806A9_09.RCC	20202122_207220710918_MAN7806A10_10.RCC	20202122_207220710918_MAN7806A11_11.RCC	20202122_207220710918_MAN7806A12_12.RCC
ATP1A1	ATP1A1	NM_000701.7	1551-1650	GAATCAGAGTGGTGTCTCTTTTGACAAGACTTCAGCTACCTGGCTTGCTCTGTCCAGAATTGCAGGTCTTTGTAACAGGGCAGTGTTTCAGGCTAACCAG	504.5	476.56	453.83	478.89	445.16	489.32	315.94	335.13	419.73	328.57	533.03	570.62
ATP1A2	ATP1A2	NM_000702.3	4041-4140	GGGTCCTCTTAGTCCACAAGGTCCGGATGTCACTCATGTACTTAATAACACTTCACCTTCTGTAATACTAAGTCCTCAGAGCTCCATGCTGTTCTGAAAG	13.89	8.04	4.04	1.75	24.5	16.39	14.28	17.69	17.38	10.47	12.17	19.05
ATP1A3	ATP1A3	NM_152296.4	2626-2725	CCATCTCACTGGCGTACGAGGCTGCCGAAAGCGACATCATGAAGAGACAGCCCAGGAACCCGCGGACGGACAAATTGGTCAATGAGAGACTCATCAGCAT	3.47	5.03	1.88	1.75	2.72	2.52	3	1.62	2.62	3	2	5.33
ATP2A2	ATP2A2	NM_001681.3	1397-1496	CTTCAATGACCCGGTTCATGGAGGGTCCTGGATCAGAGGTGCTATTTACTACTTTAAAATTGCAGTGGCCCTGGCTGTAGCAGCCATTCCTGAAGGTCTG	315.89	234.26	282.8	268.18	204.2	298.89	203.49	189.42	291.12	194.88	273.74	298.64
CACNA1C	CACNA1C	NM_199460.2	4786-4885	TGAAACACCCTGTGGTAGCAGCTTTGCTGTCTTCTACTTCATCAGCTTCTACATGCTCTGTGCCTTCCTGATCATCAACCTCTTTGTAGCTGTCATCATG	72.9	73.39	56.56	58.84	50.37	58.01	39.27	42.67	46.06	34.63	73	59.42
CACNA1G	CACNA1G	NM_198397.1	1381-1480	TTTGACAACATTGGCTATGCCTGGATCGCCATCTTCCAGGTCATCACGCTGGAGGGCTGGGTCGACATCATGTACTTTGTGATGGATGCTCATTCCTTCT	3.47	3.02	25.59	19.16	14.97	20.18	16.96	15.61	14.77	21.74	38.78	48
CACNA1H	CACNA1H	NM_021098.2	3330-3429	GACACGGACGAGGACAAGACGTCGGTCCACTTCGAGGAGGACTTCCACAAGCTCAGAGAACTCCAGACCACAGAGCTGAAGATGTGTTCCCTGGCCGTGA	24.3	23.12	29.63	24.63	9.53	10.09	16.06	17.69	13.04	13.69	33.46	38.09
CACNA2D1	CACNA2D1	NM_000722.2	2909-3008	TCTTATGATTATCAGTCAGTATGTGAGCCCGGTGCTGCACCAAAACAAGGAGCAGGACATCGCTCAGCATATGTGCCATCAGTAGCAGACATATTACAAA	75.21	66.36	60.6	51.99	44.92	50.45	50.87	61.41	74.73	45.1	48.66	56.38
CACNB2	CACNB2	NM_000724.3	2611-2710	TCTTTTGTAAGTGCTACATAAATTGGCCTGGTATGGCTGCAGTCCTCCGGTTGCATACTGGACTCTTCAAAAACTGTTTTGGGTAGCTGCCACTTGAACA	232.58	182.98	231.63	269.55	213.73	151.34	130.3	137.38	95.59	97.44	136.11	143.23
CALM1	CALM1	NM_006888.3	1684-1783	ACCTTGCCTGAAAACAAGCAGATACCGATTGCTTCATCCTATTTATGGACATGTAGGTCTAGTTGCATTTTCACTGGGGGGAGGGGGGAAGGTGAATTAT	33.56	50.27	53.87	65.68	61.26	46.66	39.27	40.59	40.84	44.29	41.82	53.33
CASQ2	CASQ2	NM_001232.3	598-697	GGAAGCCTGTATATTCTTAAGGGTGATCGCACAATAGAGTTTGATGGCGAGTTTGCAGCTGATGTCTTGGTGGAGTTCCTCTTGGATCTAATTGAAGACC	17.36	12.06	53.87	71.15	53.09	60.53	12.49	13.53	19.12	10.47	19.01	18.28
GATA4	GATA4	NM_002052.3	2141-2240	GACTTCTTTCCCAAGATGTCCTTGTCCCCTGCGTTCCCCACTGTGGCCTAGACCGTGGGTTTTGCATTGTGTTTCTAGCACCGAGGATCTGAGAACAAGC	127.28	147.8	215.47	218.92	155.19	162.69	130.3	136.34	151.21	131.27	196.18	228.55
HCN1	HCN1	NM_021072.2	1451-1550	TTTGCTAATGCGGATCCTAATTTTGTGACTGCCATGCTGAGCAAGTTGAGATTTGAGGTGTTTCAACCTGGAGATTATATCATACGAGAAGGAGCCGTGG	3.47	10.05	18.85	20.52	8.17	13.87	9.82	5.2	3.48	5.64	10.65	14.48
HCN2	HCN2	NM_001194.3	2075-2174	GCAGCATGACCTCAACTCGGGCGTATTCAACAACCAGGAGAACGCCATCATCCAGGAGATCGTCAAGTACGACCGCGAGATGGTGCAGCAGGCCGAGCTG	4.63	4.02	4.04	4.1	4.08	8.83	3	2.08	2.62	3.22	4.56	4.57
HCN4	HCN4	NM_005477.2	4911-5010	GGTGGGAGTGGCCAGTGTTGGCGGTTCTTAGAGCAGATGTGTCATTGTGTTCATTTAGAGAAACAGCTGCCATCAGCCCGTTAGCTGTAACTTGGAGCTC	2.12	4.02	9.43	6.84	6.81	3.78	6.25	1.62	5.21	3.22	4.56	9.14
KCNA4	KCNA4	NM_002233.3	657-756	CTGGAGAATCATCCTGATAGACTTTGAGTAGAAATGGCTGGACATACTTCAAACCACATCTTAACATGGTTCGAGCCATCACTAGAAGGCAAGTGCTAAC	11.57	14.08	14.81	15.05	19.06	36.57	6.25	5.2	7.82	3	13.69	5.33
KCNA5	KCNA5	NM_002234.2	2331-2430	TATTTGTAGCCAGTCTCCTATACCCAGCAGAGGGATAACCCAAACAAAAATGACTCTAAATAGCCCAGATCCCAAGAGATTATGTAACTCCTCCATCCAT	13.89	7.04	10.77	16.42	6.81	8.83	3.57	5.2	6.95	3	2	2.75
KCND3	KCND3	NM_004980.4	1011-1110	CACCAGCACGCTGGCCCTGGTCTTCTACTACGTGACTGGCTTCTTCATCGCTGTCTCGGTCATCACCAACGTGGTGGAGACGGTGCCGTGCGGCACGGTC	2.12	2.25	1.88	1.75	1.62	3.78	3	3.12	2.62	3	2	3.05
KCNE1	KCNE1	NM_001127670.1	1511-1610	CTTGTCACTTCTGTGCTCACTCTTGTGGCTCTATCCTCCTCCTGCCCTTCCGCCTTCCACTCCTCCCTTGCACCCATCCTGCACACATCTCCCTGAAAAC	8.1	9.05	4.04	4.1	2.72	5.04	7.14	5.2	3.48	7.25	4.56	9.14
KCNE2	KCNE2	NM_172201.1	66-165	GCAAGAAGGTTCAGAACAGCCTGGCTTTGGAAAGGAATTTCATCCTGCCCACACACTGCATAGCAGGAGGGAAGCATGTCTACTTTATCCAATTTCACAC	2.12	2.25	1.88	1.75	1.62	1.25	3	1.62	2.62	3	2	2.75
KCNH2	KCNH2	NM_000238.3	2125-2224	AGCAGCCACACATGGACTCACGCATCGGCTGGCTGCACAACCTGGGCGACCAGATAGGCAAACCCTACAACAGCAGCGGCCTGGGCGGCCCCTCCATCAA	173.57	169.91	195.27	194.29	182.42	150.08	107.99	133.22	112.97	125.63	142.95	157.7
KCNIP2	KCNIP2	NM_014591.4	766-865	CAATGAGGAGAACTTCAAGCAGATTTACTCCCAGTTCTTTCCTCAAGGAGACTCCAGCACCTATGCCACTTTTCTCTTCAATGCCTTTGACACCAACCAT	53.23	22.12	129.28	95.78	77.6	30.27	18.74	5.2	2.62	5.64	3.04	3.81
KCNJ12	KCNJ12	NM_021012.4	2728-2827	TGTCGTTGGGGTGGTGGGTGGGGCTGGGAAGAAACTGGTTTGAGCTTTTAGAGTTTGCCTTTGTACCTTAGAGATGTGTCTCAGGGCCAGGCATGGGACC	2.12	3.02	1.88	1.75	2.72	1.25	3	2.08	3.48	3	3.8	2.75
KCNJ2	KCNJ2	NM_000891.2	621-720	CGCTGGCGGTGGATGCTGGTTATCTTCTGCCTGGCTTTCGTCCTGTCATGGCTGTTTTTTGGCTGTGTGTTTTGGTTGATAGCTCTGCTCCATGGGGACC	42.81	20.11	8.08	8.21	16.34	18.92	4.46	8.33	11.3	5.64	21.29	9.9
KCNK1	KCNK1	NM_002245.3	721-820	GTGCTCCTTGGGTTTGTCACTGTGTCCTGCTTCTTCTTCATCCCGGCCGCTGTCTTCTCAGTCCTGGAGGATGACTGGAACTTCCTGGAATCCTTTTATT	4.63	3.02	9.43	8.21	2.72	5.04	12.49	13.53	11.3	7.25	2.28	5.33
KCNQ1	KCNQ1	NM_181798.1	836-935	CAGACGTGGGTCGGGAAGACCATCGCCTCCTGCTTCTCTGTCTTTGCCATCTCCTTCTTTGCGCTCCCAGCGGGGATTCTTGGCTCGGGGTTTGCCCTGA	33.56	37.2	13.47	17.79	12.25	20.18	19.63	18.73	24.33	23.35	34.98	44.19
MYL2	MYL2	NM_000432.3	721-820	GTGGCTATGGGTACTTCGTGGCCGCACATCCTACAGTTGGAAATCCATCCAGAGGCCATGTTCCAATAAACAGGAGGTCGTGTATTTGGTCACGACATTT	4741.86	5427.2	2498.08	2425.93	7669.78	6255.27	6570.53	11174.9	12480.7	7147.92	6960.55	7831.02
MYL7	MYL7	XM_005249817.2	339-438	ACCGTCTTCCTCACGCTCTTTGGGGAGAAGCTCAATGGGACAGACCCCGAGGAAGCCATCCTGAGTGCCTTCCGCATGTTTGACCCCAGCGGCAAAGGGG	14161.9	13343.8	13254	14006.9	11657.1	11437.3	10401.1	11074	11514.4	9783.69	10461.4	10138.6
NKX2-5	NKX2-5	NM_004387.3	219-318	GCGCTGCCACCATGTTCCCCAGCCCTGCTCTCACGCCCACGCCCTTCTCAGTCAAAGACATCCTAAACCTGGAACAGCAGCAGCGCAGCCTGGCTGCCGC	332.09	293.58	317.81	379.01	345.78	337.99	324.87	299.75	298.94	232.73	349.02	362.64
PLN	PLN	NM_002667.3	213-312	TGGAGAAAGTCCAATACCTCACTCGCTCAGCTATAAGAAGAGCCTCAACCATTGAAATGCCTCAACAAGCACGTCAAAAGCTACAGAATCTATTTATCAA	14792.6	14924.3	5895.73	6016.26	11310	14659.5	8797.3	8807.14	11519.6	8537.88	10177	11281.4
RYR2	RYR2	NM_001035.2	1184-1283	AATACGGTGACTCAGTATGCTATATACAACATGTAGACACAGGCCTATGGCTTACTTACCAGTCTGTGGACGTGAAATCCGTGAGAATGGGATCTATACA	514.92	478.57	351.48	347.54	389.34	477.97	316.83	260.2	356.29	297.96	448.63	453.3
SCN10A	SCN10A	NM_006514.2	5721-5820	CAAATCTGAAACTGCTTCTGCCACATCATTCCCACCGTCCTATGAGAGTGTCACTAGAGGCCTTAGTGATAGAGTCAACATGAGGACATCTAGCTCAATA	2.12	2.25	1.88	1.75	1.62	1.25	3	1.62	2.62	3	2	2.75
SCN1B	SCN1B	NM_001037.4	436-535	GCAGGATCTGTCTATCTTCATCACCAATGTCACCTACAACCACTCGGGCGACTACGAGTGCCACGTCTACCGCCTGCTCTTCTTCGAAAACTACGAGCAC	6.94	7.04	2.69	4.1	2.72	11.35	3	4.16	7.82	3	3.04	9.14
SCN5A	SCN5A	NM_198056.2	8341-8440	TGGCTGTCACCTTTTTAATTTCCAGAACTGCACAATGACCAGCAGGAGGGAAGGACAGACATCAAGTGCCAGATGTTGTCTGAACTAATCGAGCACTTCT	20.83	18.1	12.12	26	43.56	22.7	17.85	18.73	20.86	24.16	40.3	45.71
SLC8A1	SLC8A1	NM_021097.2	2759-2858	CTCTCTTCACCATTTTTGCTTTCATCAATGTGGGGGTGCTGCTGTATCGGCGGAGGCCAGAAATCGGAGGTGAGCTGGGTGGGCCCCGGACTGCCAAGCT	174.72	153.83	92.92	69.78	63.98	113.5	55.33	45.79	80.82	43.49	73.76	83.8
GAPDH	GAPDH	NM_002046.3	973-1072	CACTCCTCCACCTTTGACGCTGGGGCTGGCATTGCCCTCAACGACCACTTTGTCAAGCTCATTTCCTGGTATGACAACGAATTTGGCTACAGCAACAGGG	12146.2	11897	11927.5	12839.8	12772.1	13786.8	13997.9	14866.6	15778.6	15987	13281.6	14857.5
HPRT1	HPRT1	NM_000194.1	241-340	TGTGATGAAGGAGATGGGAGGCCATCACATTGTAGCCCTCTGTGTGCTCAAGGGGGGCTATAAATTCTTTGCTGACCTGCTGGATTACATCAAAGCACTG	138.85	141.76	141.4	131.35	132.05	122.33	120.49	113.45	106.89	105.5	126.98	113.52
